# TATA and paused promoters active in differentiated tissues have distinct expression characteristics

**DOI:** 10.1101/2020.07.15.196493

**Authors:** Vivekanandan Ramalingam, Malini Natarajan, Jeff Johnston, Julia Zeitlinger

## Abstract

Core promoter types differ in the extent to which RNA polymerase II (Pol II) pauses after initiation, but how this difference affects their tissue-specific gene expression characteristics is not well understood. While promoters with Pol II pausing elements are active at all stages of development, TATA promoters are highly active in differentiated tissues. We therefore used a genomics approach on late-stage *Drosophila* embryos to analyze the properties of promoter types. Using tissue-specific Pol II ChIP-seq, we found that paused promoters have high levels of paused Pol II throughout the embryo, even in tissues where the gene is not expressed, while TATA promoters only show Pol II occupancy when the gene is active. This difference between promoter types is associated with different chromatin accessibility in ATAC-seq data and different expression characteristics in single-cell RNA data. The results suggest that promoter types have optimized different promoter properties: paused promoters show more consistent expression when active, while TATA promoters have lower background expression when inactive. We propose that tissue-specific effector genes have evolved to use two different strategies for their differential expression across tissues.
