## Supplementary Excel 2 for "TATA and paused promoters active in differentiated tissues have distinct expression characteristics"

### Sheet: Sheet1
Tissue	tissue-specific Gal4 driver line
Neuron	w[*]; P{w[+mC]=GAL4-elav.L}3, p[UAS-3xFLAG-blrp-mCherry- RanGap, UAS-BirA)6
Glia	w[*]; P{w[+m*]=GAL4}repo, p[UAS-3xFLAG-blrp-mCherry- RanGap, UAS-BirA)6/TM6Tb
Trachea	w[*]; P{w[+mC]=GAL4-btl.S}2, P{w[+m*]=lacZ-un8}276, p[UAS-3xFLAG-blrp-mCherry- RanGap, UAS-BirA)5/Cyo
Epidermis	P{w[+mW.hs]=GawB}112A, w[*],p[UAS-3xFLAG-blrp-mCherry- RanGap, UAS-BirA)6
Muscle	w[*]; P{w[+mC]=GAL4-Mef2.R}3, p[UAS-3xFLAG-blrp-mCherry- RanGap, UAS-BirA)6/TM3Sb
Gut (Foregut and Hindgut)	w[*]; P{GawB}NP3084 , p[UAS-3xFLAG-blrp-mCherry- RanGap, UAS-BirA)5/Cyo
